# Differential memory enrichment of cytotoxic CD4 T cells in Parkinson’s disease patients reactive to α-synuclein

**DOI:** 10.1101/2025.04.21.649867

**Authors:** Antoine Freuchet, Emil Johansson, April Frazier, Irene Litvan, Jennifer G Goldman, Roy N Alcalay, David Sulzer, Cecilia S. Lindestam Arlehamn, Alessandro Sette

## Abstract

Parkinson’s disease (PD) is a complex neurodegenerative disease with a largely unknown etiology. Although the loss of dopaminergic neurons in the substantia nigra pars compacta is the pathological hallmark of PD, neuroinflammation also plays a fundamental role in PD pathology. We have previously reported that PD patients have increased frequencies of T cell reactive to peptides from *α*-synuclein (*α*-syn). However, not all PD participants respond to *α*-syn. Furthermore, we have previously found that CD4 T cells from PD participants responding to *α*-syn (PD_R) are transcriptionally distinct from PD participants not responding to *α*-syn (PD_NR). To gain further insight into the pathology of PD_R participants, we investigated surface protein expression of 11 proteins whose genes had previously been found to be differentially expressed when comparing PD_R and healthy control participants not responding to *α*-syn (HC_NR). We found that Cadherin EGF LAG seven-pass G-type receptor 2 (CELSR2) was expressed on a significantly higher proportion of CD4 effector memory T cells (T_EM_) in PD_R compared to HC_NR. Single-cell RNA sequencing analysis of cells expressing or not expressing CELSR2 revealed that PD_R participants have elevated frequencies of activated T_EM_ subsets and an almost complete loss of cytotoxic T_EM_ cells. Flow cytometry analyses confirmed that Granulysin^+^ CD4 cytotoxic T_EM_ cells are reduced in PD_R. Taken together, these results provide further insight into the perturbation of T cell subsets in PD_R, and highlights the need for further investigation into the role of Granulysin^+^ CD4 cytotoxic T_EM_ in PD pathology.
