## Supplemental Data 1-9 for "Differential memory enrichment of cytotoxic CD4 T cells in Parkinson’s disease patients reactive to α-synuclein"

### Sheet: Supplemental Data 1
Donor	Disease	Visit	Birthday	Age (y)	Sex	Date diagnosis	Time since diagnosis (y)
1980-PK-1	HC	2015-08-28	1954-01-01	61.6959	M
2218-PK-1	HC	2015-06-25	1944-01-01	71.5288	F
2727-PK-1	HC	2016-09-20	1944-01-01	72.7699	F
2734-PK-1	HC	2016-09-30	1954-01-01	62.789	F
2855-PK-1	HC	2017-01-11	1946-01-01	71.0767	F
2856-PK-1	HC	2017-01-11	1947-01-01	70.0767	F
2858-PK-1	HC	2017-01-27	1955-01-01	62.1151	F
2879-PK-1	HC	2017-04-19	1944-01-01	73.3479	F
2885-PK-1	HC	2016-10-07	1966-01-01	50.8	F
2933-PK-1	HC	2016-12-01	1946-01-01	70.9644	F
3035-PK-1	HC	2017-02-10	1948-01-01	69.1589	M
3193-PK-1	HC	2017-08-07	1955-01-01	62.6411	F
3194-PK-1	HC	2017-08-08	1955-01-01	62.6438	F
3479-PK-1	HC	2018-04-24	1943-01-01	75.3616	F
3483-PK-1	HC	2018-04-19	1958-01-01	60.337	F
3583-PK-1	HC	2019-11-14	1943-01-01	76.9205	M
3586-PK-1	HC	2020-01-29	1949-01-01	71.1233	F
4696-PK-1	HC	2020-03-11	1944-01-01	76.2438	M
TU0054-1	HC	2010-09-21	1950-01-01	60.7616	M
2457-PK-2	PD	2018-02-01	1957-01-01	61.126	M	43	18.126
2486-PK-2	PD	2016-02-01	1947-01-01	69.1315	M	65	4.13151
2636-PK-1	PD	2016-05-24	1944-01-01	72.4438	F	67	5.44384
2638-PK-2	PD	2017-02-23	1935-01-01	82.2027	M	80	2.20274
2684-PK-1	PD	2016-07-15	1956-01-01	60.5781	M	60	0.578082
2832-PK-1	PD	2017-02-01	1949-01-01	68.1315	M	57	11.1315
2889-PK-1	PD	2016-11-18	1948-01-01	68.9288	M	68	0.928767
2897-PK-1	PD	2016-12-07	1938-01-01	78.9863	M	70	8.9863
2898-PK-1	PD	2016-12-15	1939-01-01	78.0082	M	77	1.00822
2962-PK-1	PD	2016-12-20	1942-01-01	75.0192	M	67	8.01918
3203-PK-1	PD	2017-11-10	1956-01-01	61.9014	M	49	12.9014
3349-PK-1	PD	2018-02-09	1947-01-01	71.1562	M	69	2.15616
3357-PK-1	PD	2018-01-10	1956-01-01	62.0685	M	45	17.0685
3411-PK-1	PD	2018-02-02	1944-01-01	74.1397	F	71	3.13973
3412-PK-1	PD	2018-02-07	1964-01-01	54.1397	M	53	1.13973
3543-PK-1	PD	2019-10-29	1945-01-01	74.874	M	72	2.87397
3575-PK-1	PD	2019-08-20	1949-01-01	70.6795	F
4628-PK-1	PD	2020-01-30	1943-01-01	77.1315	M	78	0
	HC_NR			PD_R			p-value
n	19			18
Biological sex, F: n, %	14	,	0.736842	3	,	0.166667	0.001
Age (y)	67.4924	±	6.91293	70.0359	±	7.55934	0.3951
Disease duration (y)				5.87268	±	5.84613

### Sheet: Supplemental Data 2
Donor	Disease	Visit	Birthday	Age (y)	Sex	Date diagnosis	Time since diagnosis (y)	Used in singel cell RNAseq experiment	Hashtag
2734-PK-1	HC	2016-09-30	1954-01-01	62.789	F			Yes	CMO_251
3193-PK-1	HC	2017-08-07	1955-01-01	62.6411	F			Yes	CMO_252
3194-PK-1	HC	2017-08-08	1955-01-01	62.6438	F			Yes	CMO_253
3583-PK-1	HC	2019-11-14	1943-01-01	76.9205	M			Yes	CMO_254
3586-PK-1	HC	2020-01-29	1949-01-01	71.1233	F			Yes	CMO_255
2889-PK-1	PD	2016-11-18	1948-01-01	68.9288	M	68	0.928767	Yes	CMO_252
2897-PK-1	PD	2016-12-07	1938-01-01	78.9863	M	70	8.9863	Yes	CMO_253
2898-PK-1	PD	2016-12-15	1939-01-01	78.0082	M	77	1.00822	Yes	CMO_254
3349-PK-1	PD	2018-02-09	1947-01-01	71.1562	M	69	2.15616	Yes	CMO_255
3357-PK-1	PD	2018-01-10	1956-01-01	62.0685	M	45	17.0685	Yes	CMO_251
	HC_NR			PD_R			p-value
n	5			5
Biological sex, F: n, %	4	,	0.8	0	,	0	0.429
Age (y)	67.2236	±	6.536	71.8296	±	6.95596	0.389
Disease duration (y)				6.02959	±	7.0149

### Sheet: Supplemental Data 3
gene	cluster	p_val	avg_log2FC	Percentage expression in population 1	Percentage expression in population 2	p_val_adj
MAL	0	0	0.761411	0.556	0.345	0
PLP2	0	0	0.749434	0.605	0.409	0
LDHB	0	0	0.681833	0.915	0.723	0
DDIT4	0	0	0.663062	0.733	0.555	0
CD48	0	0	0.671973	0.936	0.761	0
C1orf162	0	0	1.21275	0.34	0.166	0
SOCS3	0	0	0.837379	0.433	0.263	0
NOSIP	0	0	0.7566	0.582	0.413	0
FXYD5	0	0	0.674375	0.949	0.798	0
ZFP36	0	0	0.695218	0.827	0.677	0
EEF1G	0	0	0.691277	0.993	0.912	0
RPS4Y1	0	0	0.686638	0.556	0.48	0
RPL4	0	0	0.655257	0.996	0.925	0
RPL23	0	0	0.68165	0.998	0.948	0
EEF1B2	0	0	0.666754	0.998	0.951	0
FOS	0	0	0.716249	0.977	0.94	0
RPL36A	0	0	0.668655	1	0.965	0
RPL22	0	0	0.676952	1	0.971	0
RPS5	0	0	0.720525	1	0.973	0
JUNB	0	0	0.872613	0.993	0.969	0
RPL10A	0	0	0.65616	1	0.981	0
RPL36	0	0	0.655626	1	0.985	0
RPL35A	0	0	0.660095	1	0.986	0
RPL8	0	0	0.666716	1	0.986	0
RPS13	0	0	0.701326	1	0.986	0
RPSA	0	0	0.702752	1	0.986	0
RPS25	0	0	0.680543	1	0.989	0
RPL12	0	0	0.659845	1	0.99	0
RPL5	0	0	0.66083	1	0.991	0
RPS16	0	0	0.650701	1	0.992	0
RPL21	0	0	0.693921	1	0.993	0
RPL9	0	0	0.659845	1	0.993	0
RPS8	0	0	0.727981	1	0.994	0
FTH1	0	0	0.732935	1	0.995	0
RPL18A	0	0	0.659337	1	0.995	0
RPL19	0	0	0.68394	1	0.996	0
RPL39	0	0	0.679685	1	0.996	0
RPS6	0	0	0.68921	1	0.996	0
RPS3A	0	0	0.670607	1	0.997	0
RPL30	0	0	0.655095	1	0.998	0
RPL32	0	0	0.698158	1	0.998	0
RPL34	0	0	0.68101	1	0.998	0
RPL11	0	0	0.657886	1	0.999	0
RPS18	0	0	0.674482	1	0.999	0
EEF1A1	0	0	0.697334	1	1	0
RPL10	0	0	0.664654	1	1	0
RPL13	0	0	0.665528	1	1	0
RPS12	0	0	0.714257	1	1	0
TPT1	0	0	0.65432	1	1	0
HIST1H1D	0	6.0366e-220	0.783921	0.332	0.209	1.41546e-215
TSHZ2	1	0	2.19857	0.598	0.277	0
FHIT	1	0	1.53312	0.571	0.331	0
CSGALNACT1	1	0	1.32801	0.639	0.402	0
PRKCA	1	0	1.39334	0.789	0.555	0
SERINC5	1	0	1.20761	0.77	0.551	0
AL589693.1	1	0	2.11812	0.397	0.184	0
AL109930.1	1	0	2.08813	0.318	0.111	0
AC079793.1	1	0	1.31595	0.802	0.613	0
SLC9A9	1	0	1.2077	0.516	0.333	0
AP001011.1	1	0	1.05568	0.777	0.598	0
ABCC1	1	0	0.957134	0.717	0.538	0
GNAQ	1	0	1.02685	0.609	0.434	0
GRK5	1	0	1.16463	0.594	0.422	0
SESN3	1	0	1.23842	0.58	0.408	0
ETV6	1	0	1.05555	0.629	0.458	0
ADAM19	1	0	1.03591	0.465	0.299	0
AC023424.3	1	0	1.05944	0.592	0.426	0
AP000787.1	1	0	1.30055	0.401	0.236	0
INPP4B	1	0	1.22111	0.829	0.667	0
AC104365.1	1	0	1.07522	0.419	0.261	0
FKBP5	1	0	1.05658	0.676	0.522	0
AC092652.1	1	0	1.13414	0.374	0.222	0
CRYBG1	1	0	0.986657	0.802	0.652	0
SFMBT1	1	0	0.952645	0.598	0.448	0
SEMA4A	1	0	2.02237	0.265	0.12	0
DLEU2	1	0	0.982247	0.581	0.437	0
ANK3	1	0	1.12178	0.802	0.66	0
ASAP1	1	0	0.992508	0.516	0.376	0
CORO7	1	0	0.994538	0.791	0.653	0
NR4A3	1	0	1.15727	0.369	0.232	0
FUT8	1	0	0.96146	0.463	0.331	0
SLC2A3	1	0	1.04364	0.907	0.775	0
CEMIP2	1	0	0.92799	0.834	0.703	0
AC092652.2	1	0	1.09097	0.324	0.198	0
UTY	1	0	0.948138	0.497	0.371	0
FAAH2	1	0	0.92067	0.476	0.353	0
LMNA	1	0	1.15066	0.674	0.553	0
FRY	1	0	1.15477	0.372	0.256	0
GAB2	1	0	0.941852	0.43	0.322	0
P2RY8	1	0	0.932877	0.877	0.771	0
ARHGAP15	1	0	0.935111	0.992	0.964	0
PPARD	1	9.58603e-296	0.929803	0.351	0.235	2.24773e-291
AP003086.1	1	1.7655e-283	1.01232	0.311	0.214	4.13974e-279
PLEKHG2	1	7.96539e-278	1.26031	0.266	0.159	1.86772e-273
ACVR2A	1	5.39163e-275	1.08892	0.283	0.171	1.26423e-270
FILIP1L	1	4.78723e-263	1.0681	0.311	0.203	1.12251e-258
DPYD-AS1	1	5.7124e-258	1.03019	0.297	0.183	1.33944e-253
UBASH3B	1	2.064e-242	1.09753	0.256	0.149	4.83967e-238
CCR4	1	1.71787e-190	0.91908	0.268	0.162	4.02806e-186
CASS4	1	2.05889e-176	0.918054	0.259	0.167	4.82768e-172
GZMK	2	0	3.77639	0.501	0.077	0
IFNG-AS1	2	0	3.23031	0.471	0.099	0
CCL5	2	0	0.94621	0.729	0.384	0
BTBD11	2	0	1.57729	0.593	0.273	0
LYAR	2	0	1.29234	0.538	0.265	0
PLCB1	2	0	1.31706	0.477	0.224	0
NELL2	2	0	0.791615	0.632	0.414	0
LRIG1	2	0	0.856915	0.619	0.401	0
ITGA4	2	0	0.536317	0.601	0.389	0
BACH2	2	0	0.646253	0.791	0.595	0
GZMA	2	0	0.884746	0.394	0.199	0
DUSP2	2	0	0.92097	0.699	0.544	0
RASGRF2	2	3.99627088193e-313	1.10475	0.348	0.179	0
TC2N	2	7.16400689303e-312	0.521604	0.821	0.669	1.67982e-307
SOS2	2	1.74881e-304	0.678873	0.627	0.441	4.10061e-300
PELI2	2	5.86078e-266	0.826315	0.456	0.283	1.37424e-261
DHRS3	2	2.19912e-250	0.890053	0.361	0.204	5.1565e-246
ABCB1	2	1.76685e-247	1.2493	0.271	0.139	4.1429e-243
KLRB1	2	3.96353e-244	0.804999	0.466	0.307	9.29368e-240
LINC01934	2	4.30977e-198	0.819807	0.334	0.195	1.01056e-193
ARHGEF7	2	3.35465e-196	0.737995	0.456	0.328	7.86598e-192
ABCG1	2	7.79788e-190	0.647779	0.511	0.365	1.82845e-185
PLAC8	2	2.75502e-186	0.699835	0.406	0.262	6.45997e-182
PDE4B	2	2.54589e-176	0.518144	0.603	0.458	5.96961e-172
MYBL1	2	5.40234e-176	0.741778	0.384	0.249	1.26674e-171
APBA2	2	2.53801e-169	0.928438	0.259	0.146	5.95112e-165
SMAD7	2	4.32515e-146	0.497687	0.527	0.393	1.01416e-141
AC245014.3	2	3.26132e-136	0.905608	0.258	0.158	7.64714e-132
SBF2	2	2.59847e-134	0.605183	0.37	0.249	6.09289e-130
IFNGR1	2	1.18873e-132	0.567096	0.421	0.3	2.78734e-128
A2M	2	1.36784e-127	0.567024	0.255	0.156	3.20732e-123
FAM102A	2	1.30381e-123	0.536566	0.471	0.365	3.05717e-119
AC068587.4	2	1.3826e-123	0.809203	0.253	0.159	3.24191e-119
ZFPM1	2	2.20767e-120	0.713364	0.303	0.202	5.17655e-116
LUZP1	2	3.60546e-118	0.567467	0.394	0.28	8.45409e-114
GGA2	2	1.98709e-114	0.562942	0.417	0.307	4.65932e-110
SMAD3	2	1.69159e-113	0.512043	0.413	0.298	3.96644e-109
SATB1	2	1.57902e-103	0.624747	0.305	0.209	3.7025e-99
SFMBT2	2	4.08923e-103	0.508455	0.377	0.27	9.58844e-99
PLEKHO1	2	3.22964e-96	0.491079	0.422	0.324	7.57286e-92
LINC00910	2	5.37782e-93	0.543198	0.392	0.292	1.26099e-88
GOLGA8A	2	7.41686e-92	0.503586	0.378	0.28	1.73911e-87
AC253572.2	2	6.23617e-91	0.610094	0.334	0.243	1.46226e-86
MAP3K8	2	1.17261e-89	0.615673	0.266	0.178	2.74955e-85
NFATC1	2	4.46663e-89	0.5417	0.338	0.243	1.04734e-84
ZBED4	2	2.11451e-81	0.593668	0.27	0.188	4.9581e-77
STOM	2	2.47904e-74	0.496691	0.275	0.193	5.81285e-70
NOCT	2	2.40793e-72	0.58849	0.257	0.182	5.64612e-68
CDKN1A	2	9.12231e-65	0.515719	0.28	0.204	2.139e-60
PTK2B	2	2.62059e-61	0.517167	0.312	0.241	6.14477e-57
KLRB1	3	0	1.83573	0.6	0.29	0
ARRDC3	3	0	1.45702	0.56	0.26	0
MAP3K4	3	0	1.7653	0.702	0.408	0
LINC00910	3	0	1.72813	0.559	0.269	0
CCR6	3	0	1.33299	0.486	0.213	0
PDE4D	3	0	0.945367	0.732	0.472	0
AC022217.3	3	0	1.10901	0.727	0.488	0
TAGAP	3	0	1.15611	0.63	0.393	0
ZFP36L1	3	0	0.93128	0.746	0.523	0
AC253572.2	3	0	1.50008	0.447	0.228	0
BICRAL	3	0	0.889879	0.698	0.486	0
AL691403.1	3	0	1.18546	0.443	0.232	0
GPR183	3	0	0.831427	0.621	0.413	0
LINC01004	3	0	0.954029	0.488	0.28	0
TEX14	3	0	1.53468	0.566	0.358	0
IL4I1	3	0	2.07487	0.289	0.086	0
AC245014.3	3	0	1.55486	0.34	0.148	0
AC007952.4	3	0	1.75412	0.309	0.117	0
ZBTB10	3	0	1.04138	0.459	0.27	0
AL021155.5	3	0	1.64852	0.318	0.13	0
EFCAB2	3	0	1.05992	0.428	0.24	0
CROCC	3	0	1.22191	0.46	0.273	0
NEU1	3	0	1.19152	0.373	0.191	0
LINC01765	3	0	1.71712	0.26	0.093	0
AF111167.1	3	0	1.64878	0.262	0.096	0
PLB1	3	0	1.50784	0.27	0.113	0
HECW2	3	0	1.67351	0.25	0.093	0
KLF6	3	0	0.962254	0.942	0.898	0
CD69	3	0	0.787056	0.982	0.967	0
WDR74	3	2.33221791e-315	1.09723	0.403	0.231	5.468584553194e-311
FKBP11	3	1.1344291793e-314	0.863681	0.507	0.307	2.6600095395313e-310
ABCB1	3	8.21494e-304	1.00995	0.306	0.137	1.92624e-299
LETM2	3	4.78832e-289	1.42453	0.254	0.107	1.12276e-284
AQP3	3	2.19387e-288	0.966542	0.41	0.226	5.14419e-284
TULP2	3	8.25037e-256	1.0726	0.357	0.191	1.93455e-251
AC025164.1	3	1.45773e-248	1.10919	0.352	0.199	3.41809e-244
UST	3	5.07419e-246	0.878624	0.427	0.251	1.1898e-241
ATP2B1-AS1	3	2.47485e-240	1.05351	0.337	0.191	5.80302e-236
CUBN	3	1.90574e-236	1.0932	0.329	0.179	4.46857e-232
FAM117A	3	3.35776e-229	0.910056	0.41	0.257	7.87328e-225
TMEM107	3	4.78293e-228	1.23557	0.257	0.129	1.1215e-223
YWHAH	3	3.89085e-196	0.867863	0.344	0.197	9.12327e-192
AL627171.2	3	3.11163e-185	1.02306	0.263	0.138	7.29615e-181
LGALS3	3	1.10325e-183	0.796238	0.338	0.194	2.58691e-179
KIF5C	3	2.53119e-181	0.975153	0.251	0.126	5.93513e-177
PREPL	3	4.83011e-181	0.7957	0.363	0.218	1.13256e-176
TGIF1	3	1.20938e-165	0.811066	0.345	0.214	2.83575e-161
AC006369.1	3	2.9086e-161	0.7918	0.355	0.22	6.82009e-157
APOL3	3	7.73049e-146	0.829303	0.295	0.177	1.81265e-141
SLAMF1	3	4.73877e-120	0.801276	0.279	0.173	1.11115e-115
ZEB2	4	0	4.76358	0.969	0.111	0
NKG7	4	0	5.53347	0.955	0.152	0
GZMH	4	0	6.04066	0.827	0.047	0
GNLY	4	0	5.93361	0.869	0.118	0
FGFBP2	4	0	6.44237	0.75	0.027	0
CCL5	4	0	3.27012	0.981	0.378	0
C1orf21	4	0	5.88043	0.582	0.017	0
GZMA	4	0	3.06966	0.733	0.173	0
CST7	4	0	3.36075	0.712	0.163	0
GZMB	4	0	6.53854	0.544	0.015	0
CCL4	4	0	5.42488	0.526	0.038	0
SYNE1	4	0	2.40649	0.861	0.375	0
EFHD2	4	0	2.20498	0.787	0.326	0
ARHGAP26	4	0	2.007	0.817	0.367	0
PPP2R2B	4	0	2.53503	0.598	0.156	0
CTSW	4	0	2.37467	0.629	0.198	0
PRF1	4	0	4.31725	0.451	0.036	0
AOAH	4	0	3.42543	0.503	0.096	0
NCALD	4	0	2.15526	0.6	0.193	0
A2M	4	0	2.5964	0.532	0.131	0
AGAP1	4	0	3.66295	0.451	0.05	0
AKNA	4	0	2.03895	0.708	0.311	0
SYTL2	4	0	2.26995	0.56	0.169	0
HOPX	4	0	2.52513	0.528	0.138	0
MCTP2	4	0	2.44125	0.524	0.138	0
SAMD3	4	0	2.23752	0.565	0.182	0
PZP	4	0	2.53867	0.499	0.122	0
APOBEC3G	4	0	2.45893	0.492	0.133	0
YES1	4	0	2.17691	0.526	0.183	0
AUTS2	4	0	2.09836	0.515	0.174	0
PLEK	4	0	3.89389	0.364	0.033	0
FAM53B	4	0	2.13831	0.474	0.153	0
KLRD1	4	0	5.12046	0.315	0.014	0
PDGFD	4	0	5.5535	0.308	0.009	0
CEP78	4	0	2.56035	0.386	0.092	0
MATK	4	0	2.85628	0.347	0.06	0
ADGRG1	4	0	6.24708	0.291	0.005	0
SSBP3	4	0	2.05183	0.425	0.144	0
PRSS23	4	0	6.67923	0.276	0.004	0
IFNG	4	0	2.59593	0.346	0.075	0
SLA2	4	0	2.37206	0.366	0.097	0
GAB3	4	0	2.42066	0.347	0.083	0
LINC02384	4	0	3.86887	0.288	0.026	0
OSBPL5	4	0	4.57411	0.268	0.015	0
SPON2	4	0	2.80068	0.313	0.06	0
MYO6	4	0	2.88686	0.305	0.054	0
LLGL2	4	0	2.10913	0.354	0.104	0
ZNF683	4	0	5.13343	0.255	0.01	0
GSE1	4	0	2.25283	0.268	0.069	0
TPST2	4	0	2.01988	0.257	0.078	0
IKZF2	5	0	5.1668	0.687	0.039	0
STAM	5	0	2.29913	0.801	0.319	0
RTKN2	5	0	3.94846	0.55	0.076	0
TTN	5	0	3.29315	0.558	0.103	0
PLCL1	5	0	2.01542	0.792	0.363	0
TOX	5	0	2.13581	0.63	0.213	0
SGMS1	5	0	2.38209	0.723	0.318	0
LINC02694	5	0	2.84652	0.565	0.174	0
AC093865.1	5	0	4.98479	0.401	0.02	0
CEP128	5	0	2.17979	0.603	0.233	0
LDLRAD4	5	0	2.00565	0.719	0.353	0
CTLA4	5	0	3.40063	0.412	0.06	0
IL2RA	5	0	2.7411	0.469	0.122	0
CCDC141	5	0	3.45116	0.391	0.054	0
VAV3	5	0	2.61823	0.498	0.162	0
AL136456.1	5	0	3.23696	0.495	0.173	0
SAMHD1	5	0	1.7895	0.794	0.48	0
AC013652.1	5	0	2.78787	0.403	0.093	0
CCM2	5	0	1.72271	0.792	0.484	0
SLC12A6	5	0	2.10603	0.44	0.15	0
GBP5	5	0	1.65678	0.51	0.227	0
DUSP10	5	0	1.67949	0.53	0.249	0
PELI1	5	0	1.48152	0.852	0.574	0
TBC1D4	5	0	1.77329	0.454	0.183	0
BACH1	5	0	1.44354	0.576	0.312	0
CASK	5	0	1.482	0.906	0.643	0
HLA-DRB1	5	0	1.76132	0.436	0.173	0
HPGD	5	0	3.16496	0.319	0.064	0
DUSP4	5	0	1.3457	0.498	0.246	0
PMAIP1	5	0	1.40471	0.646	0.398	0
SETD7	5	0	1.60073	0.432	0.195	0
TIAM1	5	0	1.34116	0.479	0.248	0
TIGIT	5	0	2.14058	0.321	0.091	0
SNED1	5	0	1.48784	0.45	0.225	0
ATXN7L1	5	0	1.60762	0.408	0.193	0
MIR181A1HG	5	0	2.35763	0.281	0.068	0
IL12RB2	5	0	2.66077	0.286	0.075	0
CDHR3	5	0	2.43782	0.256	0.065	0
IPCEF1	5	0	1.38659	0.386	0.199	0
KLHL2	5	0	1.61974	0.314	0.136	0
HLA-DRA	5	0	1.97138	0.253	0.079	0
TAFA2	5	0	2.26562	0.274	0.11	0
HLA-DQB1	5	3.45994e-305	1.56906	0.301	0.125	8.11288e-301
SMC6	5	1.44626e-303	1.59599	0.291	0.117	3.39118e-299
BATF	5	7.21635e-294	1.29546	0.428	0.27	1.69209e-289
TSPAN5	5	1.43525e-269	1.28611	0.385	0.216	3.36537e-265
MCF2L2	5	1.36058e-264	1.33017	0.363	0.184	3.19028e-260
PKIA	5	1.41672e-255	1.34954	0.34	0.167	3.32192e-251
MIR4435-2HG	5	2.68642e-230	1.3769	0.314	0.15	6.29911e-226
ENTPD1-AS1	5	2.79941e-195	1.35048	0.272	0.127	6.56406e-191
HLA-DRB1	6	0	2.45383	0.622	0.177	0
LINC02694	6	0	1.7453	0.611	0.191	0
AC013652.1	6	0	1.68129	0.443	0.106	0
HLA-DRA	6	0	2.92706	0.412	0.08	0
HLA-DPA1	6	0	1.70997	0.547	0.229	0
LGALS1	6	0	1.98349	0.787	0.48	0
RBPJ	6	0	1.79928	0.754	0.465	0
COTL1	6	0	1.16501	0.827	0.576	0
CD74	6	0	1.28616	0.748	0.498	0
CRIP1	6	0	1.04939	0.85	0.76	0
S100A10	6	0	0.992819	0.879	0.794	0
S100A6	6	0	0.992653	0.914	0.862	0
CD52	6	0	0.942029	0.948	0.896	0
S100A4	6	0	1.12667	0.974	0.934	0
ITGA4	6	1.423081938572e-311	1.33046	0.586	0.415	3.33684e-307
GRAMD1B	6	2.55271e-305	2.26187	0.35	0.148	5.98559e-301
LGALS3	6	4.18148e-304	1.70745	0.462	0.202	9.80474e-300
HLA-DPB1	6	9.01541e-297	1.33701	0.594	0.307	2.11393e-292
SLF1	6	1.34243e-287	1.42662	0.553	0.262	3.14773e-283
ITGB1	6	4.01712e-281	0.829065	0.914	0.741	9.41935e-277
DUSP4	6	4.59126e-280	1.40379	0.565	0.255	1.07656e-275
KIAA0825	6	3.64074e-228	1.75479	0.35	0.113	8.53682e-224
ALOX5AP	6	8.47957e-208	1.08052	0.558	0.334	1.98829e-203
ANXA5	6	5.73503e-205	1.14458	0.51	0.288	1.34475e-200
ANXA2	6	5.86059e-203	1.01875	0.586	0.378	1.37419e-198
TXN	6	1.05122e-201	0.960358	0.587	0.399	2.46489e-197
ADAM19	6	1.57924e-194	1.22334	0.557	0.322	3.70301e-190
TRERF1	6	6.7232e-173	1.107	0.551	0.318	1.57646e-168
TIMP1	6	8.27067e-158	0.970794	0.542	0.348	1.93931e-153
TBXAS1	6	8.69655e-158	1.57314	0.294	0.106	2.03917e-153
ACTN4	6	1.34463e-152	0.962508	0.555	0.323	3.1529e-148
HLA-DQB1	6	3.60598e-151	1.43939	0.326	0.133	8.45531e-147
TRPS1	6	9.97153e-145	1.11908	0.485	0.335	2.33813e-140
GTDC1	6	3.3578e-142	1.07222	0.474	0.25	7.87338e-138
NPC1	6	1.35099e-138	0.967993	0.552	0.34	3.16781e-134
SEPTIN11	6	4.93614e-110	1.15979	0.335	0.164	1.15743e-105
C4orf48	6	1.69016e-105	1.03359	0.354	0.196	3.96309e-101
NPDC1	6	2.3887e-103	1.22922	0.289	0.136	5.60103e-99
LMO4	6	4.32594e-99	1.17372	0.303	0.159	1.01435e-94
CASS4	6	1.15486e-92	1.08074	0.336	0.178	2.70792e-88
ATP2B4	6	2.05796e-82	0.828836	0.464	0.3	4.82551e-78
JPT1	6	6.28646e-81	0.882552	0.376	0.224	1.47405e-76
SMC4	6	5.45028e-78	0.835173	0.406	0.245	1.27798e-73
TMEM173	6	7.52811e-72	0.81657	0.358	0.232	1.76519e-67
MIAT	6	2.4077e-70	0.940229	0.295	0.158	5.64557e-66
TRIM59	6	4.43408e-68	0.918127	0.307	0.172	1.0397e-63
TNFSF10	6	5.7891e-68	0.912116	0.319	0.189	1.35743e-63
PLEKHA5	6	1.43603e-54	0.856156	0.311	0.187	3.36719e-50
ITGB7	6	2.56482e-52	0.847547	0.272	0.161	6.01398e-48
LINC01934	6	1.04586e-44	0.842843	0.309	0.213	2.45232e-40
EDA	7	0	4.61556	0.99	0.103	0
BCL2	7	1.5e-323	1.22731	0.924	0.593	3.47546e-319
FAM13A	7	1.45918e-206	1.99188	0.434	0.186	3.42148e-202
MAL	7	1.31574e-177	1.0597	0.722	0.386	3.08516e-173
PRKCA	7	1.2257e-173	0.758294	0.891	0.593	2.87402e-169
SLC40A1	7	1.00981e-169	2.17238	0.313	0.081	2.3678e-165
GREM2	7	5.79445e-145	2.29738	0.252	0.057	1.35868e-140
CDK6	7	5.91825e-140	1.26205	0.549	0.265	1.38771e-135
FHIT	7	4.0793e-139	1.16726	0.647	0.371	9.56513e-135
INPP4B	7	1.70383e-130	0.669956	0.907	0.693	3.99513e-126
ADAM23	7	2.21541e-127	1.85561	0.289	0.084	5.1947e-123
TRABD2A	7	6.99934e-124	1.11923	0.545	0.272	1.64121e-119
PTGER2	7	1.42468e-121	1.43289	0.403	0.165	3.34059e-117
NOSIP	7	1.30047e-106	0.810851	0.705	0.447	3.04934e-102
PRKCQ-AS1	7	1.73456e-106	1.00256	0.555	0.298	4.06719e-102
LINC02762	7	1.39807e-96	1.68944	0.261	0.086	3.27819e-92
RNF157	7	1.35282e-95	1.39034	0.333	0.132	3.1721e-91
TXK	7	2.21083e-95	1.17556	0.401	0.181	5.18396e-91
TRADD	7	2.79372e-95	0.900158	0.577	0.332	6.55072e-91
KANK1	7	8.17708e-86	1.46979	0.264	0.094	1.91736e-81
MDFIC	7	2.50816e-83	0.668242	0.714	0.483	5.88113e-79
AL589693.1	7	2.31758e-76	0.951013	0.426	0.22	5.43426e-72
TIAM1	7	8.56551e-72	0.726833	0.47	0.264	2.00844e-67
PELI2	7	3.36219e-67	0.840855	0.509	0.305	7.88366e-63
PRKN	7	4.78799e-66	1.02507	0.382	0.198	1.12269e-61
SATB1	7	5.66518e-66	0.922055	0.41	0.22	1.32837e-61
SELL	7	1.50277e-64	0.713123	0.491	0.29	3.5237e-60
TNFSF8	7	1.12691e-60	0.753276	0.486	0.291	2.64237e-56
AREG	7	1.36794e-58	1.11155	0.332	0.17	3.20756e-54
AC139720.1	7	8.66241e-58	1.11563	0.293	0.139	2.03116e-53
SH3BP5	7	4.6212e-57	0.702692	0.516	0.325	1.08358e-52
SBF2	7	1.25466e-56	0.794017	0.447	0.264	2.94193e-52
UST	7	1.88754e-54	0.757791	0.451	0.27	4.42591e-50
IL4R	7	6.27138e-54	0.752407	0.49	0.311	1.47051e-49
C1orf162	7	1.68318e-52	0.807143	0.368	0.203	3.94672e-48
FRY	7	7.67303e-49	0.659248	0.445	0.274	1.79917e-44
HSPB1	7	5.53068e-48	0.81509	0.387	0.226	1.29683e-43
KCNQ1	7	1.19832e-46	1.0087	0.281	0.143	2.80982e-42
ITGA6	7	1.66107e-46	0.914972	0.329	0.181	3.89487e-42
RADX	7	6.27959e-45	0.898212	0.322	0.178	1.47244e-40
SOCS3	7	4.75589e-39	0.695847	0.447	0.3	1.11516e-34
NSMCE1	7	7.24913e-36	0.843037	0.3	0.178	1.69978e-31
GIMAP1	7	5.70851e-35	0.793698	0.303	0.176	1.33853e-30
USP46	7	5.68412e-34	0.81699	0.302	0.178	1.33281e-29
SAMD12	7	1.84886e-33	0.767035	0.256	0.142	4.3352e-29
GLUL	7	2.16119e-31	0.894544	0.255	0.147	5.06755e-27
RETREG1	7	2.97926e-29	0.709517	0.255	0.148	6.98577e-25
CYSLTR1	7	1.00234e-28	0.83723	0.251	0.145	2.35028e-24
SH3YL1	7	7.25723e-27	0.691275	0.317	0.203	1.70168e-22
RCBTB2	7	6.03113e-22	0.688031	0.268	0.172	1.41418e-17
IFIT2	8	0	6.43494	0.948	0.074	0
OASL	8	0	4.46474	0.972	0.133	0
IFIT3	8	0	6.10353	0.857	0.053	0
HERC5	8	0	4.27385	0.885	0.189	0
IFIH1	8	0	4.17319	0.845	0.174	0
PMAIP1	8	0	3.70047	0.981	0.417	0
ZC3HAV1	8	0	2.73243	0.974	0.786	0
IFIT1	8	2.13846e-280	5.31123	0.492	0.024	5.01427e-276
DDX58	8	2.23091e-246	3.08376	0.721	0.168	5.23105e-242
IFI44	8	7.99067e-240	3.20792	0.651	0.126	1.87365e-235
RNF149	8	5.27307e-212	1.64075	0.953	0.661	1.23643e-207
NFKBIZ	8	1.90351e-184	1.71602	0.899	0.546	4.46335e-180
NEDD9	8	4.38473e-170	1.95136	0.838	0.431	1.02813e-165
MIA3	8	3.97218e-164	1.80713	0.859	0.399	9.31397e-160
LIPA	8	2.41493e-162	2.71413	0.492	0.14	5.66254e-158
TRIM26	8	5.18475e-161	2.12165	0.67	0.246	1.21572e-156
RIPK1	8	6.77148e-160	1.82198	0.768	0.411	1.58778e-155
CDC42EP3	8	1.58085e-139	2.07068	0.672	0.27	3.70678e-135
ETV3	8	1.94444e-137	2.20424	0.621	0.217	4.55932e-133
BCL6	8	2.03887e-130	2.68562	0.534	0.119	4.78074e-126
GNA13	8	1.70486e-128	1.54682	0.831	0.484	3.99755e-124
ABCB1	8	5.74644e-126	2.75155	0.555	0.157	1.34742e-121
ZNFX1	8	1.53155e-122	1.73989	0.719	0.339	3.59119e-118
TNF	8	6.96997e-122	2.40984	0.674	0.25	1.63432e-117
AC015849.1	8	2.00301e-106	3.46285	0.393	0.048	4.69666e-102
GBP4	8	1.81327e-87	2.15354	0.445	0.142	4.25175e-83
LTA	8	4.92082e-79	2.86346	0.33	0.059	1.15383e-74
PDK3	8	1.7567e-74	1.65702	0.623	0.275	4.11911e-70
ENPP2	8	2.03209e-74	3.20849	0.302	0.044	4.76486e-70
SH2B3	8	4.97186e-74	1.84589	0.499	0.191	1.1658e-69
RHEBL1	8	1.61016e-72	3.20138	0.281	0.033	3.7755e-68
WASHC4	8	3.69306e-70	1.65538	0.571	0.251	8.6595e-66
GCA	8	1.69316e-67	2.46993	0.33	0.08	3.97012e-63
C21orf91	8	2.05919e-67	1.59438	0.595	0.264	4.82838e-63
NBL1	8	4.2431e-65	2.21006	0.41	0.109	9.94921e-61
HERC6	8	1.83397e-63	2.31998	0.384	0.099	4.3003e-59
AL139807.1	8	1.75959e-58	2.1041	0.422	0.135	4.12589e-54
AFAP1	8	5.08162e-54	1.81673	0.358	0.16	1.19154e-49
SNTB1	8	7.18297e-53	2.13306	0.389	0.117	1.68426e-48
B4GALT5	8	2.11486e-48	1.95689	0.37	0.146	4.95893e-44
TTC39B	8	7.98004e-47	1.80975	0.337	0.134	1.87116e-42
PCCA	8	9.09884e-47	1.78981	0.45	0.185	2.1335e-42
IFIT5	8	4.31299e-41	2.12317	0.253	0.069	1.01131e-36
NFE2L3	8	2.45163e-39	1.6604	0.398	0.139	5.74857e-35
MID1IP1	8	1.48124e-36	1.97707	0.258	0.091	3.47321e-32
PGAP1	8	1.43088e-34	1.56642	0.396	0.203	3.35514e-30
BCL2L11	8	3.8541e-34	1.8675	0.304	0.101	9.0371e-30
DDX60	8	5.01819e-34	1.89688	0.297	0.092	1.17666e-29
SLC45A4	8	1.71152e-32	1.56872	0.326	0.144	4.01318e-28
MB21D2	8	2.36292e-23	1.70895	0.265	0.104	5.54058e-19

### Sheet: Supplemental Data 4
Positive enrichment
GO_Biological_Process_2023.Term	GO_Biological_Process_2023.Overlap	GO_Biological_Process_2023.P.value	GO_Biological_Process_2023.Adjusted.P.value	GO_Biological_Process_2023.Old.P.value	GO_Biological_Process_2023.Old.Adjusted.P.value	GO_Biological_Process_2023.Odds.Ratio	GO_Biological_Process_2023.Combined.Score	GO_Biological_Process_2023.Genes	log10pval	term
Immunoglobulin Mediated Immune Response (GO:0016064)	5/30	4.14783e-08	2.28871e-05	0	0	66.3667	1128.11	HLA-DRA;HLA-DQA2;HLA-DQA1;HLA-DRB1;IL9R	7.38218	Immunoglobulin Mediated Immune Response (GO:0016064)
MHC Class II Protein Complex Assembly (GO:0002399)	4/14	9.92217e-08	2.28871e-05	0	0	130.656	2106.94	HLA-DRA;HLA-DQA2;HLA-DQA1;HLA-DRB1	7.00339	MHC Class II Protein Complex Assembly (GO:0002399)
Peptide Antigen Assembly With MHC Class II Protein Complex (GO:0002503)	4/14	9.92217e-08	2.28871e-05	0	0	130.656	2106.94	HLA-DRA;HLA-DQA2;HLA-DQA1;HLA-DRB1	7.00339	Peptide Antigen Assembly With MHC Class II Protein Complex (GO:0002503)
Peptide Antigen Assembly With MHC Protein Complex (GO:0002501)	4/18	3.00372e-07	4.22436e-05	0	0	93.3068	1401.3	HLA-DRA;HLA-DQA2;HLA-DQA1;HLA-DRB1	6.52234	Peptide Antigen Assembly With MHC Protein Complex (GO:0002501)
Positive Regulation Of Leukocyte Cell-Cell Adhesion (GO:1903039)	5/44	3.05228e-07	4.22436e-05	0	0	42.5128	637.786	FUT7;HLA-DRA;HLA-DQA2;HLA-DQA1;HLA-DRB1	6.51538	Positive Regulation Of Leukocyte Cell-Cell Adhesion (GO:1903039)
Immunoglobulin Production Involved In Immunoglobulin-Mediated Immune Response (GO:0002381)	4/19	3.79545e-07	4.37742e-05	0	0	87.082	1287.45	HLA-DRA;HLA-DQA2;HLA-DQA1;HLA-DRB1	6.42074	Immunoglobulin Production Involved In Immunoglobulin-Mediated Immune Response (GO:0002381)
Leukocyte Aggregation (GO:0070486)	3/7	1.13604e-06	0.000112306	0	0	241.101	3300.18	IL1B;S100A9;S100A8	5.94461	Leukocyte Aggregation (GO:0070486)
Antigen Processing And Presentation Of Exogenous Peptide Antigen Via MHC Class II (GO:0019886)	4/26	1.43916e-06	0.000124487	0	0	59.3532	798.387	HLA-DRA;HLA-DQA2;HLA-DQA1;HLA-DRB1	5.84189	Antigen Processing And Presentation Of Exogenous Peptide Antigen Via MHC Class II (GO:0019886)
Antigen Processing And Presentation Of Peptide Antigen Via MHC Class II (GO:0002495)	4/28	1.96143e-06	0.000150812	0	0	54.4016	714.937	HLA-DRA;HLA-DQA2;HLA-DQA1;HLA-DRB1	5.70743	Antigen Processing And Presentation Of Peptide Antigen Via MHC Class II (GO:0002495)
Antigen Processing And Presentation Of Exogenous Peptide Antigen (GO:0002478)	4/31	2.99227e-06	0.000207065	0	0	48.3497	614.983	HLA-DRA;HLA-DQA2;HLA-DQA1;HLA-DRB1	5.524	Antigen Processing And Presentation Of Exogenous Peptide Antigen (GO:0002478)
Nagative enrichment
GO_Biological_Process_2023.Term	GO_Biological_Process_2023.Overlap	GO_Biological_Process_2023.P.value	GO_Biological_Process_2023.Adjusted.P.value	GO_Biological_Process_2023.Old.P.value	GO_Biological_Process_2023.Old.Adjusted.P.value	GO_Biological_Process_2023.Odds.Ratio	GO_Biological_Process_2023.Combined.Score	GO_Biological_Process_2023.Genes	log10pval	term
Intermediate Filament Bundle Assembly (GO:0045110)	2/7	0.000585128	0.123545	0	0	75.7638	563.962	NEFL;NEFM	3.23275	Intermediate Filament Bundle Assembly (GO:0045110)
Positive Regulation Of G1/S Transition Of Mitotic Cell Cycle (GO:1900087)	3/31	0.000600054	0.123545	0	0	20.4653	151.822	UBE2E2;PLCB1;AIF1	3.22181	Positive Regulation Of G1/S Transition Of Mitotic Cell Cycle (GO:1900087)
Positive Regulation Of Myoblast Differentiation (GO:0045663)	3/38	0.00109598	0.123545	0	0	16.3665	111.556	XKR8;IGFBP3;PLCB1	2.9602	Positive Regulation Of Myoblast Differentiation (GO:0045663)
Insulin-Like Growth Factor Receptor Signaling Pathway (GO:0048009)	2/10	0.00124076	0.123545	0	0	47.3452	316.836	PLCB1;IGF1R	2.90631	Insulin-Like Growth Factor Receptor Signaling Pathway (GO:0048009)
Signal Release (GO:0023061)	2/10	0.00124076	0.123545	0	0	47.3452	316.836	SLC44A4;PCSK5	2.90631	Signal Release (GO:0023061)
Positive Regulation Of Cell Cycle G1/S Phase Transition (GO:1902808)	3/40	0.00127366	0.123545	0	0	15.4802	103.189	UBE2E2;PLCB1;AIF1	2.89495	Positive Regulation Of Cell Cycle G1/S Phase Transition (GO:1902808)
Peptidyl-Tyrosine Autophosphorylation (GO:0038083)	2/13	0.00212824	0.166748	0	0	34.4277	211.815	LTK;IGF1R	2.67198	Peptidyl-Tyrosine Autophosphorylation (GO:0038083)
Negative Regulation Of Smooth Muscle Cell Migration (GO:0014912)	2/14	0.00247429	0.166748	0	0	31.5571	189.4	IGFBP3;AIF1	2.60655	Negative Regulation Of Smooth Muscle Cell Migration (GO:0014912)
Retrograde Axonal Transport (GO:0008090)	2/15	0.00284501	0.166748	0	0	29.1282	170.755	DST;NEFL	2.54592	Retrograde Axonal Transport (GO:0008090)
Regulation Of Myoblast Differentiation (GO:0045661)	3/54	0.00302897	0.166748	0	0	11.2229	65.0873	XKR8;IGFBP3;PLCB1	2.51871	Regulation Of Myoblast Differentiation (GO:0045661)

### Sheet: Supplemental Data 5
Genes
PLEKHM2
RNF19B
PRDX1
IL23R
CD2
CD160
SLAMF6
SLAMF7
XCL1
MR1
PTPRC
LYST
IL18RAP
ARL8B
MYD88
CX3CR1
TUSC2
IL12A
STAP1
IL21
IL7R
HAVCR2
SERPINB9
HFE
HLA-F
HLA-G
HLA-A
HLA-E
TUBB
HLA-C
HLA-B
MICA
MICB
NCR3
AGER
HLA-DRA
HLA-DRB1
TAP2
ARG1
STX7
ULBP2
ULBP3
EBAG9
TUBB4B
KIF5B
PRF1
PPP3CB
NLRP6
FADD
CTSC
IL18
CADM1
CRTAM
LAG3
PTPN6
KLRB1
KLRD1
KLRK1
NCKAP1L
IL23A
P2RX7
LAMP1
RIPK3
GZMB
RASGRP1
B2M
RAB27A
CTSH
GFER
DNASE1
SCNN1B
CORO1A
ITGAM
AP1G1
CRK
ARRB2
PIK3R6
LGALS9
STAT5B
UNC13D
CD226
GZMM
AZU1
VAV1
STXBP2
ICAM1
IL12RB1
CEBPG
TYROBP
TGFB1
CEACAM1
NECTIN2
NKG7
LILRB1
NCR1
SH2D1A
HPRT1
VAMP7
FCGR3A
SLC22A13
F2RL1
EMP2
F2
KIR3DL1
PVR
SPI1
FCGR2B
TREM1
ULBP1

### Sheet: Supplemental Data 6
Positive enrichment
GO_Biological_Process_2023.Term	GO_Biological_Process_2023.Overlap	GO_Biological_Process_2023.P.value	GO_Biological_Process_2023.Adjusted.P.value	GO_Biological_Process_2023.Old.P.value	GO_Biological_Process_2023.Old.Adjusted.P.value	GO_Biological_Process_2023.Odds.Ratio	GO_Biological_Process_2023.Combined.Score	GO_Biological_Process_2023.Genes	log10pval	term
Immunoglobulin Mediated Immune Response (GO:0016064)	5/30	4.58869e-05	0.0477795	0	0	14.9288	149.129	ZP3;HLA-DOB;HLA-DQA2;HLA-DQA1;IL9R	4.33831	Immunoglobulin Mediated Immune Response (GO:0016064)
Leukocyte Aggregation (GO:0070486)	3/7	8.09136e-05	0.0477795	0	0	55.6212	524.07	IL1B;S100A9;S100A8	4.09198	Leukocyte Aggregation (GO:0070486)
Positive Regulation Of Cardiac Muscle Cell Proliferation (GO:0060045)	3/13	0.000622742	0.185352	0	0	22.2417	164.175	TGFBR3;ERBB4;TBX20	3.20569	Positive Regulation Of Cardiac Muscle Cell Proliferation (GO:0060045)
MHC Class II Protein Complex Assembly (GO:0002399)	3/14	0.000784725	0.185352	0	0	20.2187	144.567	HLA-DOB;HLA-DQA2;HLA-DQA1	3.10528	MHC Class II Protein Complex Assembly (GO:0002399)
Peptide Antigen Assembly With MHC Class II Protein Complex (GO:0002503)	3/14	0.000784725	0.185352	0	0	20.2187	144.567	HLA-DOB;HLA-DQA2;HLA-DQA1	3.10528	Peptide Antigen Assembly With MHC Class II Protein Complex (GO:0002503)
Positive Regulation Of Cardiac Muscle Tissue Growth (GO:0055023)	3/16	0.00118348	0.205393	0	0	17.1064	115.285	TGFBR3;ERBB4;TBX20	2.92684	Positive Regulation Of Cardiac Muscle Tissue Growth (GO:0055023)
Positive Regulation Of Dendrite Extension (GO:1903861)	3/17	0.00142287	0.205393	0	0	15.8837	104.119	RIMS2;SYT2;NEDD4L	2.84684	Positive Regulation Of Dendrite Extension (GO:1903861)
Regulation Of Dendrite Extension (GO:1903859)	3/18	0.00169056	0.205393	0	0	14.8241	94.6175	RIMS2;SYT2;NEDD4L	2.77197	Regulation Of Dendrite Extension (GO:1903859)
Peptide Antigen Assembly With MHC Protein Complex (GO:0002501)	3/18	0.00169056	0.205393	0	0	14.8241	94.6175	HLA-DOB;HLA-DQA2;HLA-DQA1	2.77197	Peptide Antigen Assembly With MHC Protein Complex (GO:0002501)
Response To Gonadotropin (GO:0034698)	2/5	0.00175471	0.205393	0	0	49.2584	312.567	TGFBR3;NSMF	2.7558	Response To Gonadotropin (GO:0034698)
Nagative enrichment
GO_Biological_Process_2023.Term	GO_Biological_Process_2023.Overlap	GO_Biological_Process_2023.P.value	GO_Biological_Process_2023.Adjusted.P.value	GO_Biological_Process_2023.Old.P.value	GO_Biological_Process_2023.Old.Adjusted.P.value	GO_Biological_Process_2023.Odds.Ratio	GO_Biological_Process_2023.Combined.Score	GO_Biological_Process_2023.Genes	log10pval	term
Defense Response To Virus (GO:0051607)	7/189	0.000445282	0.17604	0	0	5.5233	42.6222	NMB;RSAD2;PRF1;PMAIP1;USP18;IFIT2;OASL	3.35137	Defense Response To Virus (GO:0051607)
CD4-positive, Alpha-Beta T Cell Activation (GO:0035710)	2/5	0.000507539	0.17604	0	0	93.2066	707.059	RSAD2;NKG7	3.29453	CD4-positive, Alpha-Beta T Cell Activation (GO:0035710)
Regulation Of T Cell Migration (GO:2000404)	3/23	0.000582442	0.17604	0	0	21.1021	157.175	CCL20;CCL5;CD200	3.23475	Regulation Of T Cell Migration (GO:2000404)
Regulation Of Natural Killer Cell Chemotaxis (GO:2000501)	2/6	0.000757713	0.17604	0	0	69.9014	502.256	CCL5;CCL4	3.1205	Regulation Of Natural Killer Cell Chemotaxis (GO:2000501)
G1/S Transition Of Mitotic Cell Cycle (GO:0000082)	4/63	0.00110438	0.17604	0	0	9.58692	65.2723	GFI1;MYC;CAMK2A;CDK14	2.95688	G1/S Transition Of Mitotic Cell Cycle (GO:0000082)
Positive Regulation Of Calcium Ion Transport (GO:0051928)	3/29	0.00116436	0.17604	0	0	16.2275	109.626	CCL5;CAMK2A;CCL4	2.93391	Positive Regulation Of Calcium Ion Transport (GO:0051928)
Cellular Response To Type II Interferon (GO:0071346)	4/66	0.00131418	0.17604	0	0	9.12166	60.518	CCL20;CCL5;CAMK2A;CCL4	2.88134	Cellular Response To Type II Interferon (GO:0071346)
Regulation Of G Protein-Coupled Receptor Signaling Pathway (GO:0008277)	4/70	0.00163523	0.17604	0	0	8.5671	54.9663	RGS3;CCL5;CAMK2A;PLCB1	2.78642	Regulation Of G Protein-Coupled Receptor Signaling Pathway (GO:0008277)
Positive Regulation Of Acrosome Reaction (GO:2000344)	2/9	0.00179289	0.17604	0	0	39.9376	252.563	GLRA1;PLCB1	2.74645	Positive Regulation Of Acrosome Reaction (GO:2000344)
Regulation Of Inflammatory Response (GO:0050727)	7/240	0.00179449	0.17604	0	0	4.30315	27.209	LACC1;CAMK2N1;CCL5;ALOX5;NKG7;USP18;CD200	2.74606	Regulation Of Inflammatory Response (GO:0050727)

### Sheet: Supplemental Data 7
Cluster 4
Enriched in PD_R
GO_Biological_Process_2023.Term	GO_Biological_Process_2023.Overlap	GO_Biological_Process_2023.P.value	GO_Biological_Process_2023.Adjusted.P.value	GO_Biological_Process_2023.Old.P.value	GO_Biological_Process_2023.Old.Adjusted.P.value	GO_Biological_Process_2023.Odds.Ratio	GO_Biological_Process_2023.Combined.Score	GO_Biological_Process_2023.Genes	log10pval	term
Immunoglobulin Mediated Immune Response (GO:0016064)	9/30	7.29108e-06	0.0205171	0	0	8.59946	101.722	CD74;HLA-DMA;HLA-DMB;FCER1G;IL21R;CD27;HLA-DRA;HLA-DQA1;HLA-DRB1	5.13721	Immunoglobulin Mediated Immune Response (GO:0016064)
Regulation Of T Cell Activation (GO:0050863)	11/62	0.000153554	0.194712	0	0	4.33014	38.025	IL4I1;LGALS3;HLA-DMA;HLA-DMB;SIRPG;CRTAM;HLA-DRA;TNFSF9;TNFSF8;HLA-DQA1;HLA-DRB1	3.81374	Regulation Of T Cell Activation (GO:0050863)
Positive Regulation Of Memory T Cell Differentiation (GO:0043382)	4/8	0.000312358	0.194712	0	0	19.978	161.249	IL23A;IL23R;HLA-DRA;HLA-DRB1	3.50535	Positive Regulation Of Memory T Cell Differentiation (GO:0043382)
MHC Class II Protein Complex Assembly (GO:0002399)	5/14	0.000345971	0.194712	0	0	11.1076	88.5183	HLA-DMA;HLA-DMB;HLA-DRA;HLA-DQA1;HLA-DRB1	3.46096	MHC Class II Protein Complex Assembly (GO:0002399)
Peptide Antigen Assembly With MHC Class II Protein Complex (GO:0002503)	5/14	0.000345971	0.194712	0	0	11.1076	88.5183	HLA-DMA;HLA-DMB;HLA-DRA;HLA-DQA1;HLA-DRB1	3.46096	Peptide Antigen Assembly With MHC Class II Protein Complex (GO:0002503)
Regulation Of Memory T Cell Differentiation (GO:0043380)	4/9	0.00054095	0.253705	0	0	15.9815	120.216	IL23A;IL23R;HLA-DRA;HLA-DRB1	3.26684	Regulation Of Memory T Cell Differentiation (GO:0043380)
Positive Regulation Of Regulatory T Cell Differentiation (GO:0045591)	5/17	0.000948458	0.322815	0	0	8.32939	57.9782	IL4I1;CR1;SOCS1;HLA-DRA;HLA-DRB1	3.02298	Positive Regulation Of Regulatory T Cell Differentiation (GO:0045591)
Regulation Of NK T Cell Activation (GO:0051133)	3/5	0.00101562	0.322815	0	0	29.9387	206.345	HSPH1;IL23A;IL23R	2.99327	Regulation Of NK T Cell Activation (GO:0051133)
Regulation Of T Cell Proliferation (GO:0042129)	11/77	0.00105166	0.322815	0	0	3.34338	22.9268	IL4I1;LGALS3;CR1;HLA-DMB;SDC4;IL23A;IL23R;CD28;TNFSF9;TNFSF8;HLA-DRB1	2.97812	Regulation Of T Cell Proliferation (GO:0042129)
Antigen Processing And Presentation Of Exogenous Peptide Antigen Via MHC Class II (GO:0019886)	6/26	0.00119266	0.322815	0	0	6.00095	40.3958	HLA-DMA;HLA-DMB;FCER1G;HLA-DRA;HLA-DQA1;HLA-DRB1	2.92348	Antigen Processing And Presentation Of Exogenous Peptide Antigen Via MHC Class II (GO:0019886)
Enriched in HC_NR
GO_Biological_Process_2023.Term	GO_Biological_Process_2023.Overlap	GO_Biological_Process_2023.P.value	GO_Biological_Process_2023.Adjusted.P.value	GO_Biological_Process_2023.Old.P.value	GO_Biological_Process_2023.Old.Adjusted.P.value	GO_Biological_Process_2023.Odds.Ratio	GO_Biological_Process_2023.Combined.Score	GO_Biological_Process_2023.Genes	log10pval	term
Natural Killer Cell Mediated Immunity (GO:0002228)	5/22	2.02506e-06	0.00189545	0	0	30.3094	397.354	FCGR3A;KLRK1;GZMB;NKG7;KLRD1	5.69356	Natural Killer Cell Mediated Immunity (GO:0002228)
Natural Killer Cell Mediated Cytotoxicity (GO:0042267)	4/24	8.31333e-05	0.0389064	0	0	20.5005	192.604	FCGR3A;KLRK1;GZMB;NKG7	4.08023	Natural Killer Cell Mediated Cytotoxicity (GO:0042267)
Regulation Of Natural Killer Cell Mediated Cytotoxicity (GO:0042269)	4/32	0.000264534	0.0739993	0	0	14.6373	120.575	KLRK1;LILRB1;CD226;KLRD1	3.57752	Regulation Of Natural Killer Cell Mediated Cytotoxicity (GO:0042269)
Negative Regulation Of Leukocyte Mediated Cytotoxicity (GO:0001911)	3/14	0.000316236	0.0739993	0	0	27.8238	224.233	CX3CR1;LILRB1;KLRD1	3.49999	Negative Regulation Of Leukocyte Mediated Cytotoxicity (GO:0001911)
Negative Regulation Of Myeloid Leukocyte Mediated Immunity (GO:0002887)	2/5	0.000946636	0.139161	0	0	67.6923	471.314	CX3CR1;CD300A	3.02382	Negative Regulation Of Myeloid Leukocyte Mediated Immunity (GO:0002887)
Natural Killer Cell Degranulation (GO:0043320)	2/5	0.000946636	0.139161	0	0	67.6923	471.314	FCGR3A;NKG7	3.02382	Natural Killer Cell Degranulation (GO:0043320)
Positive Regulation Of Natural Killer Cell Mediated Cytotoxicity (GO:0045954)	3/21	0.00109826	0.139161	0	0	16.9974	115.821	KLRK1;CD226;KLRD1	2.95929	Positive Regulation Of Natural Killer Cell Mediated Cytotoxicity (GO:0045954)
Positive Regulation Of Phosphatase Activity (GO:0010922)	3/22	0.0012625	0.139161	0	0	16.102	107.475	RIPK3;CD300A;PLEK	2.89877	Positive Regulation Of Phosphatase Activity (GO:0010922)
Regulation Of Natural Killer Cell Chemotaxis (GO:2000501)	2/6	0.00141075	0.139161	0	0	50.7667	333.214	KLRK1;CCL4	2.85055	Regulation Of Natural Killer Cell Chemotaxis (GO:2000501)
Positive Regulation Of Leukocyte Mediated Cytotoxicity (GO:0001912)	4/51	0.00158917	0.139161	0	0	8.71172	56.1431	ITGAM;KLRK1;CD226;KLRD1	2.79883	Positive Regulation Of Leukocyte Mediated Cytotoxicity (GO:0001912)
Cluster 6
Enriched in PD_R
GO_Biological_Process_2023.Term	GO_Biological_Process_2023.Overlap	GO_Biological_Process_2023.P.value	GO_Biological_Process_2023.Adjusted.P.value	GO_Biological_Process_2023.Old.P.value	GO_Biological_Process_2023.Old.Adjusted.P.value	GO_Biological_Process_2023.Odds.Ratio	GO_Biological_Process_2023.Combined.Score	GO_Biological_Process_2023.Genes	log10pval	term
Leukocyte Aggregation (GO:0070486)	3/7	0.00030862	0.482374	0	0	34.9518	282.529	SEMA4D;IL1B;S100A8	3.51058	Leukocyte Aggregation (GO:0070486)
Antigen Processing And Presentation Of Exogenous Peptide Antigen Via MHC Class II (GO:0019886)	4/26	0.00203929	0.733124	0	0	8.48557	52.5694	IFI30;HLA-DQA2;HLA-DQA1;LGMN	2.69052	Antigen Processing And Presentation Of Exogenous Peptide Antigen Via MHC Class II (GO:0019886)
Antigen Processing And Presentation Of Peptide Antigen Via MHC Class II (GO:0002495)	4/28	0.00270154	0.733124	0	0	7.77765	45.9965	IFI30;HLA-DQA2;HLA-DQA1;LGMN	2.56839	Antigen Processing And Presentation Of Peptide Antigen Via MHC Class II (GO:0002495)
Antigen Processing And Presentation Of Exogenous Peptide Antigen (GO:0002478)	4/31	0.00394985	0.733124	0	0	6.9124	38.2538	IFI30;HLA-DQA2;HLA-DQA1;LGMN	2.40342	Antigen Processing And Presentation Of Exogenous Peptide Antigen (GO:0002478)
Positive Regulation Of T-helper 1 Cell Cytokine Production (GO:2000556)	2/5	0.00427785	0.733124	0	0	30.996	169.062	IL1B;XCL1	2.36877	Positive Regulation Of T-helper 1 Cell Cytokine Production (GO:2000556)
Regulation Of T-helper 1 Cell Cytokine Production (GO:2000554)	2/5	0.00427785	0.733124	0	0	30.996	169.062	IL1B;XCL1	2.36877	Regulation Of T-helper 1 Cell Cytokine Production (GO:2000554)
Hyaluronan Biosynthetic Process (GO:0030213)	2/6	0.0063272	0.733124	0	0	23.2458	117.691	CEMIP;IL1B	2.19879	Hyaluronan Biosynthetic Process (GO:0030213)
Cellular Response To Salt (GO:1902075)	7/109	0.00847342	0.733124	0	0	3.21279	15.3276	P2RX7;DMTN;P2RY11;DLG4;CPNE7;ZNF16;LGMN	2.07194	Cellular Response To Salt (GO:1902075)
Postsynapse Organization (GO:0099173)	2/7	0.00873464	0.733124	0	0	18.5957	88.1523	WNT7A;LGMN	2.05876	Postsynapse Organization (GO:0099173)
Positive Regulation Of Excitatory Postsynaptic Potential (GO:2000463)	3/22	0.0107314	0.733124	0	0	7.35263	33.3411	RIMS2;DLG4;WNT7A	1.96934	Positive Regulation Of Excitatory Postsynaptic Potential (GO:2000463)
Enriched in HC_NR
GO_Biological_Process_2023.Term	GO_Biological_Process_2023.Overlap	GO_Biological_Process_2023.P.value	GO_Biological_Process_2023.Adjusted.P.value	GO_Biological_Process_2023.Old.P.value	GO_Biological_Process_2023.Old.Adjusted.P.value	GO_Biological_Process_2023.Odds.Ratio	GO_Biological_Process_2023.Combined.Score	GO_Biological_Process_2023.Genes	log10pval	term
Natural Killer Cell Mediated Immunity (GO:0002228)	4/22	1.28321e-05	0.0122033	0	0	33.9282	382.152	GZMB;NKG7;SLAMF7;KLRD1	4.8917	Natural Killer Cell Mediated Immunity (GO:0002228)
Regulation Of Leukocyte Activation (GO:0002694)	3/14	0.000101413	0.0362681	0	0	41.3359	380.138	LYN;PLSCR1;CD200	3.99391	Regulation Of Leukocyte Activation (GO:0002694)
Regulation Of Hydrolase Activity (GO:0051336)	5/71	0.00011441	0.0362681	0	0	11.6279	105.532	VAV3;CAMK2A;CHN1;EPHA1;ARHGEF5	3.94153	Regulation Of Hydrolase Activity (GO:0051336)
Natural Killer Cell Mediated Cytotoxicity (GO:0042267)	3/24	0.000536927	0.115347	0	0	21.6412	162.951	GZMB;NKG7;SLAMF7	3.27008	Natural Killer Cell Mediated Cytotoxicity (GO:0042267)
Regulation Of GTPase Activity (GO:0043087)	7/214	0.000606451	0.115347	0	0	5.23462	38.7775	VAV3;CCL20;F2R;CCL4;CHN1;EPHA1;ARHGEF5	3.2172	Regulation Of GTPase Activity (GO:0043087)
Positive Regulation Of Calcium Ion Transport (GO:0051928)	3/29	0.000945915	0.134466	0	0	17.475	121.685	CAMK2A;CCL4;F2R	3.02415	Positive Regulation Of Calcium Ion Transport (GO:0051928)
Positive Regulation Of GTPase Activity (GO:0043547)	7/234	0.00102402	0.134466	0	0	4.76857	32.8269	AGAP9;CCL20;F2R;CCL4;TBC1D2B;EPHA1;ARHGEF5	2.98969	Positive Regulation Of GTPase Activity (GO:0043547)
Phospholipid Translocation (GO:0045332)	3/31	0.00115231	0.134466	0	0	16.2252	109.779	PLSCR1;ABCB1;ATP10D	2.93843	Phospholipid Translocation (GO:0045332)
Regulation Of ERK1 And ERK2 Cascade (GO:0070372)	7/244	0.00130397	0.134466	0	0	4.56504	30.3225	LYN;CCL20;PDGFD;F2R;CCL4;GCNT2;ARHGEF5	2.88473	Regulation Of ERK1 And ERK2 Cascade (GO:0070372)
Regulation Of Inflammatory Response To Wounding (GO:0106014)	2/9	0.00155534	0.134466	0	0	42.9848	277.943	MDK;EXTL3	2.80817	Regulation Of Inflammatory Response To Wounding (GO:0106014)

### Sheet: Supplemental Data 8
Donor	Visit	Disease	Age	Sex	Time since diagnosis
2218	1	HC	71.5288	F
2727	1	HC	72.7699	F
2885	1	HC	50.8	F
2933	1	HC	70.9644	F
3035	1	HC	69.1589	M
3193	1	HC	62.6411	F
3194	1	HC	62.6438	F
3479	1	HC	75.3616	F
3483	1	HC	60.337	F
3583	1	HC	76.9205	M
3586	1	HC	71.1233	F
2486	2	PD	69.1315	M	4.13151
2638	2	PD	82.2027	M	2.20274
2684	1	PD	60.5781	M	0.578082
2889	1	PD	68.9288	M	0.928767
2962	1	PD	75.0192	M	8.01918
3357	1	PD	62.0685	M	17.0685
3412	1	PD	54.1397	M	1.13973
3543	1	PD	74.874	M	2.87397
	HC_NR			PD_R			p-value
n	11			8
Biological sex, F: n, %	9	,	0.818182	0	,	0	0.001
Age (y)	67.659	±	7.74305	68.3678	±	9.11571	0.887
Disease duration (y)				4.61781	±	5.57705

### Sheet: Supplemental Table 9
	Target	Color	Cat. No.	Provider
Antibody screening	APOL1	Purified	MA531325	Thermo Fischer
	Goat anti-Mouse IgG (H+L)	PE	P-852	Thermo Fischer
	LSMEM1	Purified	PA553085	Thermo Fischer
	AIG1	Purified	14468-1-AP	Thermo Fischer
	ABCD2	Purified	PA526632	Thermo Fischer
	CELSR2	Purified	PA533422	Thermo Fischer
	CALCRL	Purified	PA550644	Thermo Fischer
	CCR1	Purified	PA5-24785	Thermo Fischer
	LMO7	Purified	PA554281	Thermo Fischer
	RNF152	Purified	PA595817	Thermo Fischer
	KCNH4	Purified	PA577630	Thermo Fischer
	ABCC3-MRP3	Purified	PA583912	Thermo Fischer
	FFAR3-GPR41	Purified	PA597745	Thermo Fischer
	CD300LB	Purified	PA599853	Thermo Fischer
	KCNQ4	Purified	PA5119709	Thermo Fischer
	PAQR4	Purified	PA566990	Thermo Fischer
	VAMP4	Purified	PA1768	Thermo Fischer
	NTSR1	Purified	PA3214	Thermo Fischer
	CNIH2	Purified	PA535051	Thermo Fischer
	F(ab')2-Goat anti-Rabbit IgG (H+L)	PE	A10542	Thermo Fischer
	CD8a	BV650	301042	Biolegend
	CD19	PECy7	60-0199-T100	Tonbo
	CCR7	PerCpCy5.5	353220	Biolegend
	CD45RA	eF450	48-0458-42	Thermo Fischer
	CD3	AF700	56-0038-42	Thermo Fischer
	CD4	BV711	740769	BD Biosciences
scRNAseq	CCR7	PerCpCy5.5	353220	Biolegend
	TotalSeq™-B0251 anti-human Hashtag 1-4 Antibodies	NA	394631/394603/394605/394607	Biolegend
	CD3	AF700	56-0038-42	Thermo Fischer
	CD45RA	PECy7	25-0458-42	Thermo Fischer
	CD8a	BV650	301042	Biolegend
	CD4	BV711	740769	BD Biosciences
	CELSR2	Purified	PA533422	Thermo Fischer
	F(ab')2-Goat anti-Rabbit IgG (H+L)	PE	A10542	Thermo Fischer
Cytotoxic flow panel	CD4	BUV395	564724	BD Biosciences
	CD8	BV650	301042	Biolegend
	CCR7	AF488	353206	Biolegend
	CD45RA	BV570	304132	Biolegend
	CD3	AF700	56-0038-42	Thermo Fischer
	Perforin	PE-Cy7	25-9994-42	Thermo Fischer
	GzmB	PE-CF594	562462	BD Biosciences
	Granulysin	PE	348004	Biolegend
