## Supplementary material for "Differential memory enrichment of cytotoxic CD4 T cells in Parkinson’s disease patients reactive to α-synuclein": Key Resource Table

### Sheet: Sheet1
RESOURCE TYPE	RESOURCE NAME	SOURCE	IDENTIFIER	NEW/REUSE	ADDITIONAL INFORMATION
Dataset	scRNAseq data	Gene Expression Omnibus (GEO)	GEO Accession #: GSE289241	NEW
Dataset	CELSR2 staining FCS files	Zenodo	https://doi.org/10.5281/zenodo.14834171	NEW
Dataset	Cytotoxic panel staining FCS files	Zenodo	https://doi.org/10.5281/zenodo.14834379; https://doi.org/10.5281/zenodo.15176059	NEW
Dataset	Compiled Flow cytoemtry data	Zenodo	https://doi.org/10.5281/zenodo.14834379; https://doi.org/10.5281/zenodo.15103874	NEW
Protocol	PBMC Isolation & Cryopreservation from Whole Blood	protocols.io	https://dx.doi.org/10.17504/protocols.io.bw2ipgce
Protocol	CELSR2 staining protocol	protocols.io	10.17504/protocols.io.rm7vzk934vx1/v1	NEW
Protocol	Sorting of cells based on CELSR2 expression	protocols.io	10.17504/protocols.io.q26g7mn48gwz/v1	NEW
Protocol	Cytotoxic panel staining protocol	protocols.io	10.17504/protocols.io.yxmvm9bn9l3p/v1	NEW
Software/code	R code: Analysis script	Zenodo	https://doi.org/10.5281/zenodo.15170270	NEW
Software/code	FlowJo v10.10.0	Tree Star	https://www.flowjo.com/; RRID:SCR_008520	REUSE
Software/code	GraphPad Prism 10	GraphPad	https://www.graphpad.com/; RRID:SCR_002798	REUSE
Software/code	Cell Ranger	10X	https://support.10xgenomics.com/single-cell-gene-expression/software/pipelines/latest/what-is-cell-ranger; RRID:SCR_017344	REUSE
Software/code	R software	The R project for statistical computing	https://www.r-project.org/; RRID:SCR_001905	REUSE
Software/code	Seurat v5.1.0	https://satijalab.org/seurat/	https://satijalab.org/seurat/get_started.html; RRID:SCR_016341	REUSE
Software/code	sctransform v0.4.1	https://cran.r-project.org/web/packages/sctransform/index.html	RRID:SCR_022146
Software/code	clustree v0.5.1	https://cran.r-project.org/web/packages/clustree/index.html	RRID:SCR_016293
Software/code	MAST 1.28.0	https://bioconductor.org/packages/release/bioc/html/MAST.html	RRID:SCR_016340
Software/code	ggplot2 v3.5.1	https://cran.r-project.org/web/packages/ggplot2/index.html	RRID:SCR_014601
Antibody	Anti-Human CD8a - BV650	BioLegend	Clone: 301042, RRID:AB_2563505	REUSE
Antibody	Anti-Human CD19 - PECy7	BD Biosciences	Clone: 60-0199-T100. RRID: AB_2744314	REUSE
Antibody	Anti-Human CCR7 - PerCpCy5.5	BioLegend	Clone: 353220, RRID: AB_10915275	REUSE
Antibody	Anti-Human CD45RA - eF450	Thermo Fisher Scientific	Clone: 48-0458-42, RRID:AB_1272059	REUSE
Antibody	Anti-Human CD3 - AF700	Thermo Fisher Scientific	Clone: 56-0038-42, RRID:AB_10597906	REUSE
Antibody	Anti-Human CD4 - BV711	BD Biosciences	Clone: 740769; RRID:AB_2740432	REUSE
Antibody	Anti-human APOL1	Thermo Fisher Scientific	Clone: MA531325; RRID:AB_2786962	REUSE
Antibody	Anti-human LSMEM1	Thermo Fisher Scientific	Clone: PA553085;RRID:AB_2643589	REUSE
Antibody	Anti-human AIG1	Thermo Fisher Scientific	Clone: 14468-1-AP; RRID:AB_2273794	REUSE
Antibody	Anti-human ABCD2	Thermo Fisher Scientific	Clone: PA526632; RRID: AB_2544132	REUSE
Antibody	Anti-human CELSR2	Thermo Fisher Scientific	Clone: PA533422; RRID:AB_2550802	REUSE
Antibody	Anti-human LMO7	Thermo Fisher Scientific	Clone: PA554281; RRID: AB_2643409	REUSE
Antibody	Anti-human RNF152	Thermo Fisher Scientific	Clone: PA595817: RRID: AB_2807619	REUSE
Antibody	Anti-human KCNH4	Thermo Fisher Scientific	Clone: PA577630; RRID: AB_2735989	REUSE
Antibody	Anti-human ABCC3-MRP3	Thermo Fisher Scientific	Clone: PA583912; RRID: AB_2791064	REUSE
Antibody	Anti-human FFAR3-GPR41	Thermo Fisher Scientific	Clone: PA597745; RRID: AB_2812360	REUSE
Antibody	Anti-human CD300LB	Thermo Fisher Scientific	Clone: PA599853; RRID: AB_2818786	REUSE
Antibody	Goat anti-Mouse IgG (H+L) - PE	Thermo Fisher Scientific	Clone: P-852; RRID: AB_2539848	REUSE
Antibody	F(ab')2-Goat anti-Rabbit IgG (H+L) - PE	Thermo Fisher Scientific	Clone: A10542; RRID: AB_2534042	REUSE
Antibody	Anti-Human CD3 - AF700	Thermo Fisher Scientific	Clone: UCHT1; RRID:AB_10597906	REUSE
Antibody	Anti-Human CD4 - BUV395	Thermo Fisher Scientific	Clone: RPA-T4; RRID:AB_2738917	REUSE
Antibody	Anti-Human CD8 - BV650	BioLegend	Clone: RPA-T8; RRID:AB_2563505	REUSE
Antibody	Anti-Human CCR7 - AF488	BioLegend	Clone: G043H7; RRID:AB_10918624	REUSE
Antibody	Anti-Human CD45RA - BV570	BioLegend	Clone: HI100; RRID:AB_2563813	REUSE
Antibody	Anti-Human Perforin - PE-Cy7	Thermo Fisher Scientific	Clone: dG9; RRID:AB_2573574	REUSE
Antibody	Anti-Human GzmB - PE-CF594	BD Biosciences	Clone: GB11; RRID:AB_2737618	REUSE
Antibody	Anti-Human Granulysin - PE	BioLegend	Clone: DH2; RRID:AB_10559756	REUSE
Antibody	Anti-Human CCL4 - APC	Thermo Fisher Scientific	Clone: FL34Z3L; RRID:AB_2573264	REUSE
Antibody	Anti-Human CD9 4-PerCP/Cyanine5.5	Thermo Fisher Scientific	Clone: DX22; RRID:AB_2565522	REUSE
Antibody	Anti-human CD16 - BUV737	BD Biosciences	Clone: 3G8; RRID:AB_2833077	REUSE
Antibody	Anti-human CD56 BV421	BD Biosciences	Clone: NCAM; RRID:AB_2732054	REUSE
Chemical, peptide, or recombinant protein	Brilliant Staining Buffer Plus	BD Biosciences	Cat# 566385; RRID: AB_2869761	REUSE
Chemical, peptide, or recombinant protein	Live/DEAD Viability Dye eFluor506	Thermo Fisher Scientific	Cat# 65-0866-14	REUSE
Chemical, peptide, or recombinant protein	PBS	Invitrogen	Cat# 10010-0230	REUSE
Chemical, peptide, or recombinant protein	DMSO	Sigma Aldrich	Cat# D-2650	REUSE
Chemical, peptide, or recombinant protein	FBS	Gemini Bio	Cat# #100-106-500	REUSE
Chemical, peptide, or recombinant protein	Ficoll-Paque plus	Sigma Aldrich	Cat# 17144003	REUSE
Chemical, peptide, or recombinant protein	RPMI 1640	Corning	Cat# 45000-414	REUSE
Chemical, peptide, or recombinant protein	Pen/strep	Gemini Bio-Products	Cat# 400-109-100	REUSE
Chemical, peptide, or recombinant protein	Glutamax	Gibco	Cat# 35-050-061	REUSE
Chemical, peptide, or recombinant protein	Benzonase nuclease 10 kU(25-29 units/μL)	Sigma Aldrich	Cat# 70664-3	REUSE
Chemical, peptide, or recombinant protein	Golgi Plug	BD Biosciences	Cat# 555029	REUSE
Chemical, peptide, or recombinant protein	Golgi Stop	BD Biosciences	Cat# 554724	REUSE
Chemical, peptide, or recombinant protein	eBioscience™ Intracellular Fixation & Permeabilization Buffer Set	Thermo Fisher Scientific	Cat# 88-8824-00	REUSE
